# Polyploidy, regular patterning of genome copies, and unusual control of DNA partitioning in the Lyme disease spirochete

**DOI:** 10.1101/2022.07.05.498848

**Authors:** Constantin N. Takacs, Jenny Wachter, Yingjie Xiang, Xheni Karaboja, Zhongqing Ren, Molly Scott, Matthew R. Stoner, Irnov Irnov, Nicholas Jannetty, Patricia A. Rosa, Xindan Wang, Christine Jacobs-Wagner

## Abstract

*Borrelia burgdorferi*, the tick-transmitted spirochete agent of Lyme disease, has a highly segmented genome with a linear chromosome and various linear or circular plasmids. Here, by imaging several chromosomal loci and 16 distinct plasmids, we show that *B. burgdorferi* is polyploid during growth in culture and that the number of genome copies decreases during stationary phase. *B. burgdorferi* is also polyploid inside fed ticks and chromosome copies are regularly spaced along the spirochete’s length in both growing cultures and ticks. This patterning involves the conserved DNA partitioning protein ParA whose localization is controlled by a potentially phage-derived protein, ParZ, instead of its usual partner ParB. ParZ binds its own coding region and acts as a centromere-binding protein. While ParA works with ParZ, ParB controls the localization of the condensin, SMC. Together, the ParA/ParZ and ParB/SMC pairs ensure faithful chromosome inheritance. Our findings underscore the plasticity of cellular functions, even those as fundamental as chromosome segregation.
