## Supplementary material for "Polyploidy, regular patterning of genome copies, and unusual control of DNA partitioning in the Lyme disease spirochete": Table S1

### Sheet: 1. B. burgdorferi strains
B. burgdorferi strain*	B. burgdorferi strain description	B. burgdorferi strain genotype*	Missing endogenous plasmids*	Parental strain*	Shuttle vector or suicide plasmid used for strain generation	E. coli strain name*	Restriction endonuclease used to digest the suicide vector	Selection markers*	References*	Source
*For published strains, the name used in the original publication is given. For strains generated as part of this study, the CJW_Bb strain number is given.		*We listed known and relevant genetic features. To highlight the genome segment that carries a given genetic modification, the genome segment (chromosome or plasmid) is listed first, then the genetic modifications are listed in brackets. IR, intergenic region.	*As determined for the stock of the strain maintained in the Jacobs-Wagner lab; we make no claim as to the plasmid content of the strain at its original isolation)	*Provided only for strains generated as part of this study		*For the E. coli strain harboring the shuttle vector or the suicide vector used in the generation of the B. burgdorferi strain		*The marker listed in bold indicates that the marker is present on a shuttle vector; antibiotics that select this marker must be used during growth.	* The reference numbers provided here correspond to the numbers listed in the Reference section of the Supplemental text.
Strains published elsewhere
B31MI	Non-clonal population of the infectious B. burgdorferi type strain B31	B31	Not determined	Not applicable	Not applicable	Not applicable	Not applicable	None	Ref 26-28	Brian Stevenson, U. Kentucky
B31MI	Non-clonal population of the infectious B. burgdorferi type strain B31	B31	Not determined	Not applicable	Not applicable	Not applicable	Not applicable	None	Ref 26-28	Patricia Rosa, Rocky Mountain Laboratories, NIH, NIAID
297	Widely-used B. burgdorferi natural isolate	297	Not determined	Not applicable	Not applicable	Not applicable	Not applicable	None	Ref 29-31	Linda Bockenstedt, Yale University
B31e2	B31 derivative with reduced genome	B31e2	Not determined	Not applicable	Not applicable	Not applicable	Not applicable	None	Ref 13	Brian Stevenson, U. Kentucky
Bb914	Infectious 297 derivative; expresses GFP from cp26	297 cp26[IR_bbb20-bbb21::PflaB-gfpmut3_PflgB-aacC1]	Not determined	Not applicable	Not applicable	Not applicable	Not applicable	Gentamicin	Ref 19	Erol Fikrig, Yale University
JD1	Natural B. burgdorferi isolate	JD1	Not determined	Not applicable	Not applicable	Not applicable	Not applicable	None	Ref 30,33	Patricia Rosa, Rocky Mountain Laboratories, NIH, NIAID
Sh-2-82	Natural B. burgdorferi isolate	Sh-2-82	Not determined	Not applicable	Not applicable	Not applicable	Not applicable	None	Ref 34	Patricia Rosa, Rocky Mountain Laboratories, NIH, NIAID
B31-A3-68-Δbbe02::PflaB-aadA	Transformable derivative of the type strain B31, also known as “S9”	B31-A3-68 lp25[Δbbe02::PflaB-aadA]	cp9, lp5, lp56	Not applicable	Not applicable	Not applicable	Not applicable	Streptomycin	Ref 6	Patricia Rosa, Rocky Mountain Laboratories, NIH, NIAID
B31-A3-68-Δbbe02::PflgB-aphI	Transformable derivative of the type strain B31, also known as “K2”	B31-A3-68 lp25[Δbbe02::PflgB-aphI]	cp9, lp5, lp56	Not applicable	Not applicable	Not applicable	Not applicable	Kanamycin	Ref 6	Patricia Rosa, Rocky Mountain Laboratories, NIH, NIAID
B31-A34	Reduced genome derivative of the type strain B31	B31-A34	Not determined	Not applicable	Not applicable	Not applicable	Not applicable	None	Ref 11	Patricia Rosa, Rocky Mountain Laboratories, NIH, NIAID
B314	Reduced genome derivative of the type strain B31	B314	Not determined	Not applicable	Not applicable	Not applicable	Not applicable	None	Ref 12	Patricia Rosa, Rocky Mountain Laboratories, NIH, NIAID
T04TC201	B31 derivative with transposon insertion in cp32-3	B31-5A18NP1 lp25[Δbbe02::PflgB-aphI] cp32-3[IR_bbs37-bbs38::Himar1]	lp5, lp28-4, lp56	Not applicable	Not applicable	Not applicable	Not applicable	Gentamicin, Kanamycin	Ref 35	BEI Resources
T11TC063	B31 derivative with transposon insertion in cp32-7	B31-5A18NP1 lp25[Δbbe02::PflgB-aphI] cp32-7[IR_bbo28-bbo29::Himar1]	lp5, lp28-4, lp56	Not applicable	Not applicable	Not applicable	Not applicable	Gentamicin, Kanamycin	Ref 35	BEI Resources
T11TC396	B31 derivative with transposon insertion in cp32-4	B31-5A18NP1 lp25[Δbbe02::PflgB-aphI] cp32-4[IR_bbr28-bbr29::Himar1]	cp9, lp28-4, lp56	Not applicable	Not applicable	Not applicable	Not applicable	Gentamicin, Kanamycin	Ref 35	BEI Resources
T11TC515	B31 derivative with transposon insertion in cp32-1	B31-5A18NP1 lp25[Δbbe02::PflgB-aphI] cp32-1[IR_bbp34-bbp35::Himar1]	lp5, lp28-1, lp28-4, lp56	Not applicable	Not applicable	Not applicable	Not applicable	Gentamicin, Kanamycin	Ref 35	BEI Resources
T10TC087	B31 derivative with transposon insertion in cp32-8	B31-5A18NP1 lp25[Δbbe02::PflgB-aphI] cp32-8[IR_bbl28-bbl29::Himar1]	lp28-4, lp36, lp54, lp56	Not applicable	Not applicable	Not applicable	Not applicable	Gentamicin, Kanamycin	Ref 35	BEI Resources
N40D10/E9_bbe02::Bbluc-aadA	Transformable derivative of the widely-used natural B. burgdorferi isolate N40	N40D10/E9 lp25[bbe02::Bbluc-aadA]	Not determined	Not applicable	Not applicable	Not applicable	Not applicable	Streptomycin	Ref 36	Nikhat Parveen, Rutgers University
Strains generated during this study
CJW_Bb074	B31e2 derivative with oriC labeled by shuttle vector-expressed mCherry-ParB	B31 e2 / pBSV2G_P0826-mCherryBb-ParB	cp9, cp32-6, cp32-7, cp32-8, cp32-9, lp5, lp21, lp25, lp28-1, lp28-2, lp28-3, lp28-4, lp36, lp38, lp56	B31e2	pBSV2G_P0826-mCherryBb-ParB	CJW6362	Not applicable	Gentamicin	This study	Jacobs-Wagner lab, Stanford University
CJW_Bb075	B31MI derivative with oriC labeled by shuttle vector-expressed mCherry-ParB; obtained from the Stevenson lab B31MI lineage	B31MI / pBSV2G_P0826-mCherryBb-ParB	cp9, cp32-6, cp32-7, cp32-8, lp5, lp21, lp25, lp28-1, lp36, lp56	B31MI	pBSV2G_P0826-mCherryBb-ParB	CJW6362	Not applicable	Gentamicin	This study	Jacobs-Wagner lab, Stanford University
CJW_Bb101	B31e2 derivative expressing ParZ-GFP from a shuttle vector	B31e2 / pBSV2G_P0826-RBS-ParZ-msfGFPBb	cp9, cp32-6, cp32-7, cp32-8, cp32-9, lp5, lp21, lp25, lp28-1, lp28-2, lp28-3, lp28-4, lp36, lp38, lp56	B31e2	pBSV2G_P0826-RBS-ParZ-msfGFPBb	CJW6662	Not applicable	Gentamicin	This study	Jacobs-Wagner lab, Stanford University
CJW_Bb142	B31e2 derivative with oriC labeled by shuttle vector-expressed GFP-ParB	B31e2 / pKFSS1_P0826-msfGFPBb-ParB	cp9, cp32-4, cp32-6, cp32-7, cp32-8, cp32-9, lp5, lp21, lp25, lp28-1, lp28-2, lp28-3, lp28-4, lp36, lp38, lp56	B31e2	pKFSS1_P0826-msfGFPBb-ParB	CJW6779	Not applicable	Streptomycin	This study	Jacobs-Wagner lab, Stanford University
CJW_Bb186	S9 derivative with parSP1 inserted near the left telomere of the chromosome, next to phoU	S9 Chr[nt40720::parSP1_PflgB-aacC1]	cp9, lp5, lp56	S9	pKIGent_parSP1_phoU	CJW6732	DraIII	Streptomycin, Gentamicin	This study	Jacobs-Wagner lab, Stanford University
CJW_Bb188	S9 derivative with parSP1 inserted in cp26	S9 cp26[nt22602::parSP1_PflgB-aacC1]	cp9, lp5, lp56	S9	pKIGent_parSP1_cp26	CJW6733	DraIII	Streptomycin, Gentamicin	This study	Jacobs-Wagner lab, Stanford University
CJW_Bb189	S9 derivative with parSP1 inserted into the chromosome ~ 18 kbp to the right of oriC, next to uvrC	S9 Chr[nt476218/51::parSP1_PflgB-aacC1]	cp9, lp5, lp56	S9	pKIGent_parSP1_uvrC	CJW6734	DraIII	Streptomycin, Gentamicin	This study	Jacobs-Wagner lab, Stanford University
CJW_Bb195	S9 derivative carrying a parBS deletion	S9 Chr[ΔparBS::PflgB-aacC1]	cp9, lp5, lp56	S9	pΔparBS	CJW6727	PvuI/NaeI	Streptomycin, Gentamicin	This study	Jacobs-Wagner lab, Stanford University
CJW_Bb196	S9 derivative carrying a gentamicin resistance cassette inserted between parZ and parB. Control strain for the par locus deletion mutants	S9 Chr[Δnt450913/1133::PflgB-aacC1]	cp9, lp5, lp56	S9	pKIGent_par	CJW6728	PvuI/NaeI	Streptomycin, Gentamicin	This study	Jacobs-Wagner lab, Stanford University
CJW_Bb197	S9 derivative carrying a parSP1 cassette inserted into lp17.	S9 lp17::pKIGent_parSP1_lp17	cp9, lp5, lp56	S9	pKIGent_parSP1_lp17	CJW6892	None (strain obtained by single crossover)	Streptomycin, Gentamicin	This study	Jacobs-Wagner lab, Stanford University
CJW_Bb201	S9 derivative with labeled oriC and left telomere loci	CJW_Bb186 / pBSV2B_r(P0031-msfGFPBb-ParBP1)-P0826-mCherryBb-ParB	cp9, lp5, lp56	CJW_Bb186	pBSV2B_r(P0031-msfGFPBb-ParBP1)-P0826-mCherryBb-ParB	CJW6729	Not applicable	Streptomycin, Gentamicin, Blasticidin S	This study	Jacobs-Wagner lab, Stanford University
CJW_Bb203	S9 derivative with labeled oriC and cp26	CJW_Bb188 / pBSV2B_r(P0031-msfGFPBb-ParBP1)-P0826-mCherryBb-ParB	cp9, lp5, lp56	CJW_Bb188	pBSV2B_r(P0031-msfGFPBb-ParBP1)-P0826-mCherryBb-ParB	CJW6729	Not applicable	Streptomycin, Gentamicin, Blasticidin S	This study	Jacobs-Wagner lab, Stanford University
CJW_Bb205	S9 derivative with labeled two labeled oriC-proximal loci: par and uvrC	CJW_Bb189 / pBSV2B_r(P0031-msfGFPBb-ParBP1)-P0826-mCherryBb-ParB	cp9, lp5, lp56	CJW_Bb189	pBSV2B_r(P0031-msfGFPBb-ParBP1)-P0826-mCherryBb-ParB	CJW6729	Not applicable	Streptomycin, Gentamicin, Blasticidin S	This study	Jacobs-Wagner lab, Stanford University
CJW_Bb207	S9 derivative with labeled oriC locus and lp17	CJW_Bb197 / pBSV2B_r(P0031-msfGFPBb-ParBP1)-P0826-mCherryBb-ParB	cp9, lp5, lp56	CJW_Bb197	pBSV2B_r(P0031-msfGFPBb-ParBP1)-P0826-mCherryBb-ParB	CJW6729	Not applicable	Streptomycin, Gentamicin, Blasticidin S	This study	Jacobs-Wagner lab, Stanford University
CJW_Bb211	ΔparBS S9 derivarive carrying shuttle vector expressing mCherry-ParB and GFP-ParBP1	CJW_Bb195 / pBSV2B_r(P0031-msfGFPBb-ParBP1)-P0826-mCherryBb-ParB	cp9, lp5, lp56	CJW_Bb195	pBSV2B_r(P0031-msfGFPBb-ParBP1)-P0826-mCherryBb-ParB	CJW6729	Not applicable	Streptomycin, Gentamicin, Blasticidin S	This study	Jacobs-Wagner lab, Stanford University
CJW_Bb223	S9 derivative carrying a parAZ deletion	S9 Chr[ΔparAZ::PflgB-aacC1]	cp9, lp5, lp56	S9	pΔparAZ	CJW6972	ApaLI	Streptomycin, Gentamicin	This study	Jacobs-Wagner lab, Stanford University
CJW_Bb224	S9 derivative carrying a parZ deletion	S9 Chr[ΔparZ::PflgB-aacC1]	cp9, lp5, lp56	S9	pΔparZ	CJW6973	ApaLI	Streptomycin, Gentamicin	This study	Jacobs-Wagner lab, Stanford University
CJW_Bb225	S9 derivative with the entire par locus deleted	S9 Chr[Δpar::PflgB-aacC1]	cp9, lp5, lp56	S9	pΔpar	CJW6971	ApaLI	Streptomycin, Gentamicin	This study	Jacobs-Wagner lab, Stanford University
CJW_Bb239	S9 derivative carrying a parSP1 cassette inserted into lp28-3.	S9 lp28-3[nt3890::parSP1_PflgB-aacC1]	cp9, lp5, lp56	S9	pKIGent_parSP1_lp28-3	CJW6984	PvuI	Streptomycin, Gentamicin	This study	Jacobs-Wagner lab, Stanford University
CJW_Bb241	S9 derivative with labeled oriC locus and lp28-3	CJW_Bb239 / pBSV2B_r(P0031-msfGFPBb-ParBP1)-P0826-mCherryBb-ParB	cp9, lp5, lp56	CJW_Bb239	pBSV2B_r(P0031-msfGFPBb-ParBP1)-P0826-mCherryBb-ParB	CJW6729	Not applicable	Streptomycin, Gentamicin, Blasticidin S	This study	Jacobs-Wagner lab, Stanford University
CJW_Bb244	S9 derivative carrying a parSP1 cassette inserted into lp28-2.	S9 lp28-2[nt26396::parSP1_PflgB-aacC1]	cp9, lp5, lp56	S9	pKIGent_parSP1_lp28-2	CJW6983	DraIII	Streptomycin, Gentamicin	This study	Jacobs-Wagner lab, Stanford University
CJW_Bb248	S9 derivative carrying a parSP1 cassette inserted into lp25	B31-A3-68 lp25[Δbbe02::parSP1_PflgB-aacC1]	cp9, lp5, lp56	S9	pKIGent_ParSP1_lp25	CJW6974	AgeI	Gentamicin	This study	Jacobs-Wagner lab, Stanford University
CJW_Bb249	S9 derivative carrying a parSP1 cassette inserted into lp38	S9 lp38[nt23014::parSP1_PflgB-aacC1]	cp9, lp5, lp56	S9	pKIGent_ParSP1_lp38	CJW6981	DraIII	Streptomycin, Gentamicin	This study	Jacobs-Wagner lab, Stanford University
CJW_Bb261	S9 derivative with labeled oriC locus and lp38	CJW_Bb249 / pBSV2B_r(P0031-msfGFPBb-ParBP1)-P0826-mCherryBb-ParB	cp9, lp5, lp56	CJW_Bb249	pBSV2B_r(P0031-msfGFPBb-ParBP1)-P0826-mCherryBb-ParB	CJW6729	Not applicable	Streptomycin, Gentamicin, Blasticidin S	This study	Jacobs-Wagner lab, Stanford University
CJW_Bb269	S9 derivative carrying a parSP1 cassette inserted into lp36	S9 lp36[nt8155/8::parSP1_PflgB-aacC1]	cp9, lp5, lp56	S9	pKIGent_parSP1_lp36	CJW7022	ApaLI	Streptomycin, Gentamicin	This study	Jacobs-Wagner lab, Stanford University
CJW_Bb271	S9 derivative with labeled oriC locus and lp28-2	CJW_Bb244 / pBSV2B_r(P0031-msfGFPBb-ParBP1)-P0826-mCherryBb-ParB	cp9, lp5, lp56	CJW_Bb244	pBSV2B_r(P0031-msfGFPBb-ParBP1)-P0826-mCherryBb-ParB	CJW6729	Not applicable	Streptomycin, Gentamicin, Blasticidin S	This study	Jacobs-Wagner lab, Stanford University
CJW_Bb272	S9 derivative with labeled oriC locus and lp36	CJW_Bb269 / pBSV2B_r(P0031-msfGFPBb-ParBP1)-P0826-mCherryBb-ParB	cp9, lp5, lp56	CJW_Bb269	pBSV2B_r(P0031-msfGFPBb-ParBP1)-P0826-mCherryBb-ParB	CJW6729	Not applicable	Streptomycin, Gentamicin, Blasticidin S	This study	Jacobs-Wagner lab, Stanford University
CJW_Bb274	S9 derivative with labeled oriC locus and lp25	CJW_Bb248 / pBSV2B_r(P0031-msfGFPBb-ParBP1)-P0826-mCherryBb-ParB	cp9, lp5, lp56	CJW_Bb248	pBSV2B_r(P0031-msfGFPBb-ParBP1)-P0826-mCherryBb-ParB	CJW6729	Not applicable	Gentamicin, Blasticidin S	This study	Jacobs-Wagner lab, Stanford University
CJW_Bb284	S9 derivative carrying a gentamicin resistance cassette inserted between parZ and parB. Control strain for the par locus deletion mutants	S9 Chr[Δnt450913/1133::PflgB-aacC1]	cp9, lp5, lp56	CJW_Bb196	Not applicable (recloning of parental strain)	Not applicable	Not applicable	Streptomycin, Gentamicin	This study	Jacobs-Wagner lab, Stanford University
CJW_Bb285	S9 derivative carrying a parBS deletion	S9 Chr[ΔparBS::PflgB-aacC1]	cp9, lp5, lp56	CJW_Bb195	Not applicable (recloning of parental strain)	Not applicable	Not applicable	Streptomycin, Gentamicin	This study	Jacobs-Wagner lab, Stanford University
CJW_Bb286	S9 derivative carrying a parZ deletion	S9 Chr[parZ::PflgB-aacC1]	cp9, lp5, lp56	CJW_Bb224	Not applicable (recloning of parental strain)	Not applicable	Not applicable	Streptomycin, Gentamicin	This study	Jacobs-Wagner lab, Stanford University
CJW_Bb287	S9 derivative carrying a parAZ deletion	S9 Chr[ΔparAZ::PflgB-aacC1]	cp9, lp5, lp56	CJW_Bb223	Not applicable (recloning of parental strain)	Not applicable	Not applicable	Streptomycin, Gentamicin	This study	Jacobs-Wagner lab, Stanford University
CJW_Bb288	S9 derivative with the entire par locus deleted	S9 Chr[Δpar::PflgB-aacC1]	cp9, lp5, lp56	NTbb587 (alternative clone to CJW_Bb225)	Not applicable (recloning of parental strain)	Not applicable	Not applicable	Streptomycin, Gentamicin	This study	Jacobs-Wagner lab, Stanford University
CJW_Bb294	S9 derivative carrying a parBS deletion and carrying a parSP1 cassette inserted next to uvrC, at 52% along the length of the chromosome	S9 Chr[ΔparBS::PflgB-aacC1 nt476218/51::parSP1_PflgB-aphI]	cp9, lp5, lp56	CJW_Bb285	pKIKan_parSP1_uvrC	CJW7041	ApaLI	Streptomycin, Kanamycin, Gentamicin	This study	Jacobs-Wagner lab, Stanford University
CJW_Bb321	S9 derivative carrying a parSP1 cassette inserted into lp28-4	S9 lp28-4[nt8540::parSP1_PflgB-aacC1]	cp9, lp5, lp56	S9	pKIGent_parSP1_lp28-4	CJW7049	DraIII	Streptomycin, Gentamicin	This study	Jacobs-Wagner lab, Stanford University
CJW_Bb322	S9 derivative carrying a parSP1 cassette inserted into lp54	S9 lp54[nt831::parSP1_PflgB-aacC1]	cp9, lp5, lp56	S9	pKIGent_parSP1_lp54	CJW7029	DraIII	Streptomycin, Gentamicin	This study	Jacobs-Wagner lab, Stanford University
CJW_Bb325	S9 derivative with labeled oriC locus and lp28-4	CJW_Bb321 / pBSV2B_r(P0031-msfGFPBb-ParBP1)-P0826-mCherryBb-ParB	cp9, lp5, lp56	CJW_Bb321	pBSV2B_r(P0031-msfGFPBb-ParBP1)-P0826-mCherryBb-ParB	CJW6729	Not applicable	Streptomycin, Gentamicin, Blasticidin S	This study	Jacobs-Wagner lab, Stanford University
CJW_Bb326	S9 derivative with labeled oriC locus and lp54	CJW_Bb322 / pBSV2B_r(P0031-msfGFPBb-ParBP1)-P0826-mCherryBb-ParB	cp9, lp5, lp56	CJW_Bb322	pBSV2B_r(P0031-msfGFPBb-ParBP1)-P0826-mCherryBb-ParB	CJW6729	Not applicable	Streptomycin, Gentamicin, Blasticidin S	This study	Jacobs-Wagner lab, Stanford University
CJW_Bb328	JD1 derivative with labeled oriC	JD1 / pBSV2B_P0826-mCherryBb-ParB	Not determined	JD1	pBSV2B_P0826-mCherryBb-ParB	CJW6373	Not applicable	Blasticidin S	This study	Jacobs-Wagner lab, Stanford University
CJW_Bb329	Bb914 derivative with labeled oriC	Bb914 / pBSV2B_P0826-mCherryBb-ParB	Not determined	Bb914	pBSV2B_P0826-mCherryBb-ParB	CJW6373	Not applicable	Gentamicin, Blasticidin S	This study	Jacobs-Wagner lab, Stanford University
CJW_Bb330	Sh-2-82 derivative with labeled oriC	Sh-2-82 / pBSV2B_P0826-mCherryBb-ParB	Not determined	Sh-2-82	pBSV2B_P0826-mCherryBb-ParB	CJW6373	Not applicable	Blasticidin S	This study	Jacobs-Wagner lab, Stanford University
CJW_BB331	297 derivative with labeled oriC	297 / pBSV2B_P0826-mCherryBb-ParB	Not determined	297	pBSV2B_P0826-mCherryBb-ParB	CJW6373	Not applicable	Blasticidin S	This study	Jacobs-Wagner lab, Stanford University
CJW_Bb339	K2 derivative with labeled oriC	K2 / pBSV2B_P0826-mCherryBb-ParB	cp9, lp5, lp56	K2	pBSV2B_P0826-mCherryBb-ParB	CJW6373	Not applicable	Kanamycin, Blasticidin S	This study	Jacobs-Wagner lab, Stanford University
CJW_Bb340	S9 derivative with labeled oriC	S9 / pBSV2B_P0826-mCherryBb-ParB	cp9, lp5, lp56	S9	pBSV2B_P0826-mCherryBb-ParB	CJW6373	Not applicable	Streptomycin, Blasticidin S	This study	Jacobs-Wagner lab, Stanford University
CJW_Bb341	B31-A34 derivative with labeled oriC	B31-A34 / pBSV2B_P0826-mCherryBb-ParB	cp9, cp32-6, cp32-7, cp32-8, lp5, lp21, lp25, lp28-1, lp28-4, lp36, lp56	B31-A34	pBSV2B_P0826-mCherryBb-ParB	CJW6373	Not applicable	Blasticidin S	This study	Jacobs-Wagner lab, Stanford University
CJW_Bb344	B314 derivative with labeled oriC	B314 / pBSV2B_P0826-mCherryBb-ParB	cp9, cp32-1, cp32-4, cp32-6, cp32-7, cp32-8, cp32-9, lp5, lp17, lp21, lp25, lp28-1, lp28-2, lp28-3, lp28-4, lp36, lp38, lp54, lp56	B314	pBSV2B_P0826-mCherryBb-ParB	CJW6373	Not applicable	Blasticidin S	This study	Jacobs-Wagner lab, Stanford University
CJW_Bb348	N40D10/E9 derivative with labeled oriC	N40D10/E9 bbe02::Bbluc-aadA / pBSV2B_P0826-mCherryBb_ParB	Not determined	N40D10/E9_bbe02::Bbluc-aadA	pBSV2B_P0826-mCherryBb-ParB	CJW6373	Not applicable	Streptomycin, Blasticidin S	This study	Jacobs-Wagner lab, Stanford University
CJW_Bb354	S9 derivative carrying a parS deletion	S9 Chr[ΔparS::PflgB-aacC1]	cp9, lp5, lp56	S9	pΔparS	CJW7105	ApaLI	Streptomycin, Gentamicin	This study	Jacobs-Wagner lab, Stanford University
CJW_Bb378	S9 derivarive carrying a parZ-gfp knock-in as a single copy at the gene locus	S9 Chr[ΔparZ::parZ-msfgfpBb Δnt450913/1133::PflaB-aphI]	cp9, lp5, lp56	CJW_Bb284	pKIKan(PflaB)_ParZ-msfGFP	CJW7133	ApaLI	Streptomycin, Kanamycin	This study	Jacobs-Wagner lab, Stanford University
CJW_Bb379	S9 derivarive carrying an mcherry-parB knock-in as a single copy at the gene locus	S9 Chr[ΔparB::mcherryBb-parB Δnt450913/1133::PflaB-aphI]	cp9, lp5, lp56	CJW_Bb285	pKIKan(PflaB)_mCherryBb-ParB	CJW7132	ApaLI	Streptomycin, Kanamycin	This study	Jacobs-Wagner lab, Stanford University
CJW_Bb403	S9 derivarive carrying a parZ-gfp knock-in as a single copy at the gene locus and expressing mCherry-ParB from a shuttle vector	CJW_Bb378 / pBSV2B_P0826-mCherryBb-ParB	cp9, lp5, lp56	CJW_Bb378	pBSV2B_P0826-mCherryBb-ParB	CJW6373	Not applicable	Streptomycin, Kanamycin, Blasticidin S	This study	Jacobs-Wagner lab, Stanford University
CJW_Bb473	S9 derivative constitutively expressing cytosolic GFP from cp26	S9 cp26[IR_bbb20-bbb21::PflaB-gfpmut3_PflgB-aacC1]	cp9, lp5, lp56	S9	pMC2498	Not applicable; see Ref 18	ScaI	Streptomycin, Gentamicin	This study	Jacobs-Wagner lab, Stanford University
CJW_Bb474	S9 derivarive carrying an mcherry-parB knock-in as a single copy at the gene locus and constitutively expressing cytosolic GFP from cp26	CJW_Bb379 cp26[IR_bbb20-bbb21::PflaB-gfpmut3_PflgB-aacC1]	cp9, lp5, lp56	CJW_Bb379	pMC2498	Not applicable; see Ref 18	ScaI	Streptomycin, Gentamicin	This study	Jacobs-Wagner lab, Stanford University
CJW_Bb486	K2 derivative carrying a parSP1 cassette inserted into lp28-1	K2 lp28-1[Δnt16558/61::PflgB-aacC1_parSP1]	cp9, lp5, lp56	K2	pKIGent_parSP1_lp28-1	CJW6897	AgeI	Gentamicin, Kanamycin	This study	Jacobs-Wagner lab, Stanford University
CJW_Bb488	S9 derivarive carrying a parA-gfp knock-in as a single copy at the gene locus	S9 Chr[ΔparA::parA-msfgfpBb_Δnt450913/1133::PflaB-aphI]	cp9, lp5, lp56	CJW_Bb288	pKIKan(PflaB)_ParA-msfGFPBb	CJW7043	ApaLI	Streptomycin, Kanamycin	This study	Jacobs-Wagner lab, Stanford University
CJW_Bb489	K2 derivative with labeled oriC locus and lp28-1	CJW_Bb486 / pBSV2B_r(P0031-msfGFPBb-ParBP1)-P0826-mCherryBb-ParB	cp9, lp5, lp56	CJW_Bb486	pBSV2B_r(P0031-msfGFPBb-ParBP1)-P0826-mCherryBb-ParB	CJW6729	Not applicable	Streptomycin, Kanamycin, Blasticidin S	This study	Jacobs-Wagner lab, Stanford University
CJW_Bb490	S9 derivarive carrying a parZ-gfp knock-in as a single copy at the gene locus, as well as a parA deletion	S9 Chr[ΔparAZ::parZ-msfgfpBb_PflaB-aphI]	cp9, lp5, lp56	CJW_Bb288	pKIKan(PflaB)_ParZ-msfGFPBb_ΔparA	CJW7341	ApaLI	Streptomycin, Kanamycin	This study	Jacobs-Wagner lab, Stanford University
CJW_Bb492	5A18NP1 derivative carrying a parSP1 cassette inserted into cp32-1	5A18NP1 cp32-1[IR_bbp34-bbp35::Himar1::parSP1_PflaB-aadA]	lp5, lp28-1, lp28-4, lp56	T11TC515	pKIStrep_parSP1_Tn	CJW7304	AvrII	Streptomycin, Kanamycin, Gentamicin	This study	Jacobs-Wagner lab, Stanford University
CJW_Bb493	5A18NP1 derivative carrying a parSP1 cassette inserted into cp32-3	5A18NP1 cp32-3[IR_bbs37-bbs38::Himar1::parSP1_PflaB-aadA]	lp5, lp28-4, lp56	T04TC201	pKIStrep_parSP1_Tn	CJW7304	AvrII	Streptomycin, Kanamycin, Gentamicin	This study	Jacobs-Wagner lab, Stanford University
CJW_Bb494	5A18NP1 derivative carrying a parSP1 cassette inserted into cp32-7	5A18NP1 cp32-7[IR_bbo28-bbo29::Himar1::parSP1_PflaB-aadA]	lp5, lp28-4, lp56	T11TC063	pKIStrep_parSP1_Tn	CJW7304	AvrII	Streptomycin, Kanamycin, Gentamicin	This study	Jacobs-Wagner lab, Stanford University
CJW_Bb495	5A18NP1 derivative carrying a parSP1 cassette inserted into cp32-4	5A18NP1 cp32-4[IR_bbr28-bbr29::Himar1::parSP1_PflaB-aadA]	cp9, lp28-4, lp56	T11TC396	pKIStrep_parSP1_Tn	CJW7304	AvrII	Streptomycin, Kanamycin, Gentamicin	This study	Jacobs-Wagner lab, Stanford University
CJW_Bb496	5A18NP1 derivative carrying a parSP1 cassette inserted into cp32-8	5A18NP1 cp32-8[IR_bbl28-bbl29::Himar1::parSP1_PflaB-aadA]	lp5, lp28-4, lp56	T10TC087	pKIStrep_parSP1_Tn	CJW7304	AvrII	Streptomycin, Kanamycin, Gentamicin	This study	Jacobs-Wagner lab, Stanford University
CJW_Bb501	5A18NP1 derivative with labeled oriC locus and cp32-1	CJW_Bb492 / pBSV2B_r(P0031-msfGFPBb-ParBP1)-P0826-mCherryBb-ParB	cp9, lp5, lp28-1, lp28-4, lp56	CJW_Bb492	pBSV2B_r(P0031-msfGFPBb-ParBP1)-P0826-mCherryBb-ParB	CJW6729	Not applicable	Streptomycin, Kanamycin, Gentamicin, Blasticidin S	This study	Jacobs-Wagner lab, Stanford University
CJW_Bb513	S9 derivative carrying a parSP1 cassette inserted into lp21	S9 lp21[nt1114::parSP1_PflgB-aacC1]	cp9, lp5, lp56	S9	pKIGent_parSP1_lp21_V2	CJW7359	ApaLI	Streptomycin, Gentamicin	This study	Jacobs-Wagner lab, Stanford University
CJW_Bb514	S9 derivative carrying a parSP1 cassette inserted into at the lptD locus	S9 Chr[nt896572::parSP1_PflgB-aacC1]	cp9, lp5, lp56	S9	pKIGent_parSP1_lptD	CJW7360	ApaLI	Streptomycin, Gentamicin	This study	Jacobs-Wagner lab, Stanford University
CJW_Bb515	5A18NP1 derivative with labeled oriC locus and cp32-3	CJW_Bb493 / pBSV2B_r(P0031-msfGFPBb-ParBP1)-P0826-mCherryBb-ParB	cp9, lp5, lp28-4, lp56	CJW_Bb493	pBSV2B_r(P0031-msfGFPBb-ParBP1)-P0826-mCherryBb-ParB	CJW6729	Not applicable	Streptomycin, Kanamycin, Gentamicin, Blasticidin S	This study	Jacobs-Wagner lab, Stanford University
CJW_Bb516	5A18NP1 derivative with labeled oriC locus and cp32-7	CJW_Bb494 / pBSV2B_r(P0031-msfGFPBb-ParBP1)-P0826-mCherryBb-ParB	cp9, lp5, lp28-4, lp56	CJW_Bb494	pBSV2B_r(P0031-msfGFPBb-ParBP1)-P0826-mCherryBb-ParB	CJW6729	Not applicable	Streptomycin, Kanamycin, Gentamicin, Blasticidin S	This study	Jacobs-Wagner lab, Stanford University
CJW_Bb517	5A18NP1 derivative with labeled oriC locus and cp32-4	CJW_Bb495 / pBSV2B_r(P0031-msfGFPBb-ParBP1)-P0826-mCherryBb-ParB	cp9, lp28-4, lp56	CJW_Bb495	pBSV2B_r(P0031-msfGFPBb-ParBP1)-P0826-mCherryBb-ParB	CJW6729	Not applicable	Streptomycin, Kanamycin, Gentamicin, Blasticidin S	This study	Jacobs-Wagner lab, Stanford University
CJW_Bb518	5A18NP1 derivative with labeled oriC locus and cp32-8	CJW_Bb496 / pBSV2B_r(P0031-msfGFPBb-ParBP1)-P0826-mCherryBb-ParB	cp9, lp5, lp28-4, lp56	CJW_Bb496	pBSV2B_r(P0031-msfGFPBb-ParBP1)-P0826-mCherryBb-ParB	CJW6729	Not applicable	Streptomycin, Kanamycin, Gentamicin, Blasticidin S	This study	Jacobs-Wagner lab, Stanford University
CJW_Bb519	S9 derivarive carrying a parA-gfp knock-in as a single copy at the gene locus and carrying a parZ deletion	S9 Chr[ΔparAZ::parA-msGFPBb_PflaB-aphI]	cp9, lp5, lp56	CJW_Bb284	pKIKan(PflaB)_ParA-msfGFPBb_ΔparZ	CJW7340	ApaLI	Streptomycin, Kanamycin	This study	Jacobs-Wagner lab, Stanford University
CJW_Bb520	S9 derivarive carrying a parA-gfp knock-in as a single copy at the gene locus and carrying a parBS deletion	S9 Chr[ΔparA::parA-msfGFPBb ΔparBS::PflaB-aphI]	cp9, lp5, lp56	CJW_Bb286	pKIKan(PflaB)_ΔparBS_ParA-msfGFPBb	CJW7347	ApaLI	Streptomycin, Kanamycin	This study	Jacobs-Wagner lab, Stanford University
CJW_Bb523	Clone of B31MI. The B31MI isolate maintained in the Rosa lab was cloned in the Jacobs-Wagner lab by semisolid BSK-agarose plating	B31	cp9, lp5	B31MI	Not applicable (recloning of parental strain)	Not applicable	Not applicable	None	This study	Jacobs-Wagner lab, Stanford University
CJW_Bb524	S9 derivarive carrying a parZ-gfp knock-in as a single copy at the gene locus, as well as a parBS deletion	S9 Chr[ΔparZ::parZ-msfgfpBb ΔparBS::PflaB-aphI]	cp9, lp5, lp56	CJW_Bb286	pKIKan(PflaB)_ΔparBS_ParZ-msfGFPBb	CJW7346	ApaLI	Streptomycin, Kanamycin	This study	Jacobs-Wagner lab, Stanford University
CJW_Bb525	S9 derivarive carrying an mcherry-parB knock-in as a single copy at the gene locus and a parAZ deletion	S9 Chr[ΔparB::mcherryBb-parB ΔparAZ::PflaB-aphI]	cp9, lp5, lp56	CJW_Bb288	pKIKan(PflaB)_mCherryBb-ParB_ΔparAZ	CJW7343	ApaLI	Streptomycin, Kanamycin	This study	Jacobs-Wagner lab, Stanford University
CJW_Bb526	S9 derivative with labeled oriC locus and lp21	CJW_Bb513 / pBSV2B_r(P0031-msfGFPBb-ParBP1)-P0826-mCherryBb-ParB	cp9, lp5, lp56	CJW_Bb513	pBSV2B_r(P0031-msfGFPBb-ParBP1)-P0826-mCherryBb-ParB	CJW6729	Not applicable	Streptomycin, Gentamicin, Blasticidin S	This study	Jacobs-Wagner lab, Stanford University
CJW_Bb527	S9 derivative with labeled oriC locus and right chromosomal telomere	CJW_Bb514 / pBSV2B_r(P0031-msfGFPBb-ParBP1)-P0826-mCherryBb-ParB	cp9, lp5, lp56	CJW_Bb514	pBSV2B_r(P0031-msfGFPBb-ParBP1)-P0826-mCherryBb-ParB	CJW6729	Not applicable	Streptomycin, Gentamicin, Blasticidin S	This study	Jacobs-Wagner lab, Stanford University
CJW_Bb532	S9 derivative with labeled oriC locus and expressing GFP-ParBP1	S9 / pBSV2B_r(P0031-msfGFPBb-ParBP1)-P0826-mCherryBb-ParB	cp9, lp5, lp56	S9	pBSV2B_r(P0031-msfGFPBb-ParBP1)-P0826-mCherryBb-ParB	CJW6729	Not applicable	Streptomycin, Blasticidin S	This study	Jacobs-Wagner lab, Stanford University
CJW_Bb533	S9 derivative carrying a parBS deletion, carrying a parSP1 cassette inserted next to uvrC, and expressing mCherry-ParBBb and GFP-ParBP1	CJW_Bb294 / pBSV2B_r(P0031-msfGFPBb-ParBP1)-P0826-mCherryBb-ParB	cp9, lp5, lp56	CJW_Bb294	pBSV2B_r(P0031-msfGFPBb-ParBP1)-P0826-mCherryBb-ParB	CJW6729	Not applicable	Streptomycin, Kanamycin, Gentamicin, Blasticidin S	This study	Jacobs-Wagner lab, Stanford University
CJW_Bb534	S9 derivative carrying a parS deletion and expressing mCherry-ParBBb and GFP-ParBP1	CJW_Bb354 / pBSV2B_r(P0031-msfGFPBb-ParBP1)-P0826-mCherryBb-ParB	cp9, lp5, lp56	CJW_Bb354	pBSV2B_r(P0031-msfGFPBb-ParBP1)-P0826-mCherryBb-ParB	CJW6729	Not applicable	Streptomycin, Gentamicin, Blasticidin S	This study	Jacobs-Wagner lab, Stanford University
CJW_Bb538	S9 derivarive carrying a parA-gfp knock-in as a single copy at the gene locus and expressing mCherry-ParB from a shuttle vector	CJW_Bb488 / pBSV2B_P0826-mCherryBb-ParB	cp9, lp5, lp56	CJW_Bb488	pBSV2B_P0826-mCherryBb-ParB	CJW6373	Not applicable	Streptomycin, Kanamycin, Blasticidin S	This study	Jacobs-Wagner lab, Stanford University
CJW_Bb571	S9 derivarive carrying a parZ-gfp knock-in as a single copy at the gene locus as well as an empty shuttle vector	CJW_Bb378 / pBSV2B	cp9, lp5, lp56	CJW_Bb379	pBSV2B	CJW6293	Not applicable	Streptomycin, Kanamycin, Blasticidin S	This study	Jacobs-Wagner lab, Stanford University
CJW_Bb601	S9 derivarive carrying an mcherry-smc knock-in as a single copy at the gene locus	S9 Chr[Δsmc::mcherryBb-smc_PflgB-aacC1]	cp9, lp5, lp56	S9	pKIGent_mCherryBb-Smc	CJW7495	ApaLI	Streptomycin, Gentamicin	This study	Jacobs-Wagner lab, Stanford University
CJW_Bb602	S9 derivarive carrying mcherry-smc and parZ-gfp knock-ins as a single copies at their respective gene loci	S9 Chr[ΔparZ::parZ-msfgfpBb_PflaB-aphI Δsmc::mcherryBb-smc_PflgB-aacC1]	cp9, lp5, lp56	CJW_Bb378	pKIGent_mCherryBb-Smc	CJW7495	ApaLI	Streptomycin, Kanamycin, Gentamicin	This study	Jacobs-Wagner lab, Stanford University
CJW_Bb603	S9 derivarive carrying a parZ-gfp knock-in as a single copy at the gene locus as well as an smc deletion	S9 Chr[ΔparZ::parZ-msfgfpBb_PflaB-aphI Δsmc::PflgB-aacC1]	cp9, lp5, lp56	CJW_Bb378	pΔsmc(gent)	CJW7493	ApaLI	Streptomycin, Kanamycin, Gentamicin	This study	Jacobs-Wagner lab, Stanford University
CJW_Bb604	S9 derivarive carrying an mcherry-parB knock-in as a single copy at the gene locus as well as an smc deletion	S9 Chr[ΔparB::mcherryBb-parB_PflaB-aphI Δsmc::PflgB-aacC1]	cp9, lp5, lp56	CJW_Bb379	pΔsmc(gent)	CJW7493	ApaLI	Streptomycin, Kanamycin, Gentamicin	This study	Jacobs-Wagner lab, Stanford University
CJW_Bb610	S9 derivarive carrying a parA-gfp knock-in as a single copy at the gene locus, as well as a deletion of the first 20 aa of the native parZ	S9 Chr[ΔparAZ::parA-msfgfpBb_parZΔN20_PflaB-aphI]	cp9, lp5, lp56	CJW_Bb286	pKIKan(PflaB)_ParA-msfGFPBb_ParZΔN20	CJW7509	ApaLI	Streptomycin, Kanamycin	This study	Jacobs-Wagner lab, Stanford University
CJW_Bb615	S9 derivarive carrying mcherry-smc and parZ-gfp knock-ins as a single copies at their respective gene loci, as well as a parBS deletion	S9 Chr[ΔparZ::parZ-msfgfpBb ΔparBS::PflaB-aphI Δsmc::mcherryBb-smc_PflgB-aacC1]	cp9, lp5, lp56	CJW_Bb524	pKIGent_mCherryBb-Smc	CJW7495	ApaLI	Streptomycin, Kanamycin, Gentamicin	This study	Jacobs-Wagner lab, Stanford University
CJW_Bb616	S9 derivarive carrying a parZ-gfp knock-in as a single copy at the gene locus as well as parA and parBS deletions	S9 Chr[ΔparAZ::parZ-msfgfpBb ΔparBS::PflgB-aacC1]	cp9, lp5, lp56	CJW_Bb490	pKIGent_ΔparBS_ParZ-msfGFPBb_ΔparA	CJW7525	ApaLI	Streptomycin, Gentamicin	This study	Jacobs-Wagner lab, Stanford University
CJW_Bb619	S9 derivative carrying a parA-gfp knock-in as a single copy at the gene locus and a parZ deletion and expressing mCherry-ParB from a shuttle vector.	CJW_Bb519 / pBSV2B_P0826-mCherryBb-ParB	cp9, lp5, lp56	CJW_Bb519	pBSV2B_P0826-mCherryBb-ParB	CJW6373	Not applicable	Streptomycin, Kanamycin, Blasticidin S	This study	Jacobs-Wagner lab, Stanford University

### Sheet: 2. Plasmids
Plasmid name	E. coli host*	E. coli CJW strain number*	E. coli selection marker	B. burgdorferi selection marker	Source	Reference
	*provided only for plasmids generated in this study	*provided only for plasmids generated in this study
Plasmids published elsewhere
pBSV2G_2	Not applicable	Not applicable	Gentamicin	Gentamicin	Jacobs-Wagner lab	Ref 5
pKFSS1_2	Not applicable	Not applicable	Spectinomycin	Streptomycin	Jacobs-Wagner lab	Ref 5
pBSV2B	Not applicable	Not applicable	Rifampin	Blasticidin S	Jacobs-Wagner lab	Ref 5
pMC2498	Not applicable	Not applicable	Ampicillin	Gentamicin	Melissa Caimano, U. Connecticut	Ref 18
pKK81	Not applicable	Not applicable	Kanamycin	Kanamycin	Rosa lab	Ref 37
pKbeKan	Not applicable	Not applicable	Kanamycin	Kanamycin	Rosa lab	Ref 23
pABA01	Not applicable	Not applicable	Kanamycin	Kanamycin	Rosa lab	Ref 38
pBSV2	Not applicable	Not applicable	Kanamycin	Kanamycin	Rosa lab	Ref 39
pBSV2G_PflaB-mCeruleanBb	Not applicable	Not applicable	Gentamicin	Gentamicin	Jacobs-Wagner lab	Ref 5
p28-1::flgBp-aacC1	Not applicable	Not applicable	Gentamicin, Kanamycin	Gentamicin	Rosa lab	Ref 40
pGKT	Not applicable	Not applicable	Gentamicin, Kanamycin	Gentamicin	Rosa lab	Ref 41
pJSB252	Not applicable	Not applicable	Spectinomycin	Streptomycin	Jon Blevins, U. Arkansas	Ref 42
Plasmids generated during this study
pBSV2G_P0826-mCherryBb-ParB	DH5α	CJW6362	Gentamicin	Gentamicin	Jacobs-Wagner lab	This study
pBSV2G_P0826-RBS-ParZ-msfGFPBb	DH5α	CJW6662	Gentamicin	Gentamicin	Jacobs-Wagner lab	This study
pKFSS1_P0826-mCherryBb-ParB	DH5α	CJW6372	Spectinomycin	Streptomycin	Jacobs-Wagner lab	This study
pKFSS1_P0826-msfGFPBb-ParB	DH5α	CJW6779	Spectinomycin	Streptomycin	Jacobs-Wagner lab	This study
pBSV2G_P0031-mCherryBb-ParBP1	DH5α	CJW7305	Gentamicin	Gentamicin	Jacobs-Wagner lab	This study
pBSV2G_P0031-msfGFPBb-ParBP1	DH5α	CJW7244	Gentamicin	Gentamicin	Jacobs-Wagner lab	This study
pBSV2B_P0826-mCherryBb-ParB	DH5α	CJW6373	Rifampin	Blasticidin S	Jacobs-Wagner lab	This study
pBSV2B_r(P0031-msfGFPBb-ParBP1)-P0826-mCherryBb-ParB	DH5α	CJW6729	Rifampin	Blasticidin S	Jacobs-Wagner lab	This study
pKIGent	DH5α	CJW6479	Gentamicin	Gentamicin	Jacobs-Wagner lab	This study
pKIGent_parSP1	DH5α	CJW6875	Gentamicin	Gentamicin	Jacobs-Wagner lab	This study
pKIGent_parSP1_phoU	DH5α	CJW6732	Gentamicin	Gentamicin	Jacobs-Wagner lab	This study
pKIGent_parSP1_cp26	DH5α	CJW6734	Gentamicin	Gentamicin	Jacobs-Wagner lab	This study
pKIGent_parSP1_uvrC	DH5α	CJW6735	Gentamicin	Gentamicin	Jacobs-Wagner lab	This study
pΔparBS	DH5α	CJW6727	Gentamicin	Gentamicin	Jacobs-Wagner lab	This study
pΔparBS(Kan)	NEB 5-alpha	CJW7089	Kanamycin	Kanamycin	Jacobs-Wagner lab	This study
pKIGent_par	DH5α	CJW6728	Gentamicin	Gentamicin	Jacobs-Wagner lab	This study
pKIGent_parSP1_lp17	DH5α	CJW6892	Gentamicin	Gentamicin	Jacobs-Wagner lab	This study
pΔparAZ	DH5α	CJW6972	Gentamicin	Gentamicin	Jacobs-Wagner lab	This study
pΔparZ	DH5α	CJW6973	Gentamicin	Gentamicin	Jacobs-Wagner lab	This study
pΔpar	DH5α	CJW6971	Gentamicin	Gentamicin	Jacobs-Wagner lab	This study
pKIGent_parSP1_lp28-3	DH5α	CJW6984	Gentamicin	Gentamicin	Jacobs-Wagner lab	This study
pKIGent_parSP1_lp28-2	DH5α	CJW6983	Gentamicin	Gentamicin	Jacobs-Wagner lab	This study
pKIGent_ParSP1_lp25	DH5α	CJW6974	Gentamicin	Gentamicin	Jacobs-Wagner lab	This study
pKIGent_ParSP1_lp38	DH5α	CJW6981	Gentamicin	Gentamicin	Jacobs-Wagner lab	This study
pKIGent_parSP1_lp36	DH5α	CJW7022	Gentamicin	Gentamicin	Jacobs-Wagner lab	This study
pKIKan	DH5α	CJW7030	Kanamycin	Kanamycin	Jacobs-Wagner lab	This study
pKIKan(PflaB)	DH5α	CJW7032	Kanamycin	Kanamycin	Jacobs-Wagner lab	This study
pKIKan_parSP1	DH5α	CJW7035	Kanamycin	Kanamycin	Jacobs-Wagner lab	This study
pKIKan(PflaB)_parSP1	DH5α	CJW7036	Kanamycin	Kanamycin	Jacobs-Wagner lab	This study
pKIKan_parSP1_uvrC	DH5α	CJW7041	Kanamycin	Kanamycin	Jacobs-Wagner lab	This study
pKIGent_parSP1_lp28-4	NEB 5-alpha	CJW7049	Gentamicin	Gentamicin	Jacobs-Wagner lab	This study
pKIGent_parSP1_lp54	NEB 5-alpha	CJW7029	Gentamicin	Gentamicin	Jacobs-Wagner lab	This study
pΔparS	NEB 5-alpha	CJW7105	Gentamicin	Gentamicin	Jacobs-Wagner lab	This study
pKIKan(PflaB)_ParZ-msfGFPBb	NEB 5-alpha	CJW7133	Kanamycin	Kanamycin	Jacobs-Wagner lab	This study
pKIKan(PflaB)_mCherryBb-ParB	NEB 5-alpha	CJW7132	Kanamycin	Kanamycin	Jacobs-Wagner lab	This study
pKIGent_parSP1_lp28-1	NEB 5-alpha	CJW6897	Gentamicin, Kanamycin	Gentamicin	Jacobs-Wagner lab	This study
pKIKan(PflaB)_ParA-msfGFPBb	NEB 5-alpha	CJW7043	Kanamycin	Kanamycin	Jacobs-Wagner lab	This study
pKIKan(PflaB)_ParZ-msfGFPBb_ΔparA	XL-10-Gold	CJW7341	Kanamycin	Kanamycin	Jacobs-Wagner lab	This study
pKIKan(PflaB)_ΔparBS_ParA-msfGFPBb_ΔparZ	NEB 5-alpha	CJW7348	Kanamycin	Kanamycin	Jacobs-Wagner lab	This study
pKIStrep_parSP1	NEB 5-alpha	CJW7287	Spectinomycin	Streptomycin	Jacobs-Wagner lab	This study
pKIStrep_parSP1_Tn	NEB 5-alpha	CJW7304	Gentamicin, Spectinomycin	Gentamicin, Streptomycin	Jacobs-Wagner lab	This study
pKIGent_parSP1_lp21_V2	NEB 5-alpha	CJW7359	Gentamicin	Gentamicin	Jacobs-Wagner lab	This study
pKIGent_parSP1_lptD	NEB 5-alpha	CJW7360	Gentamicin	Gentamicin	Jacobs-Wagner lab	This study
pKIKan(PflaB)_ParA-msfGFPBb_ΔparZ	XL-10-Gold	CJW7340	Kanamycin	Kanamycin	Jacobs-Wagner lab	This study
pKIKan(PflaB)_ΔparBS_ParA-msfGFPBb	NEB 5-alpha	CJW7347	Kanamycin	Kanamycin	Jacobs-Wagner lab	This study
pKIKan(PflaB)_ΔparBS_ParZ-msfGFPBb	NEB 5-alpha	CJW7346	Kanamycin	Kanamycin	Jacobs-Wagner lab	This study
pKIKan(PflaB)_mCherryBb-ParB_ΔparAZ	NEB 5-alpha	CJW7343	Kanamycin	Kanamycin	Jacobs-Wagner lab	This study
pKIGent_mCherryBb-Smc	NEB 5-alpha	CJW7495	Gentamicin	Gentamicin	Jacobs-Wagner lab	This study
pBSV2G_PsmcL-mCherryBb-Smc	DH5α	CJW6288	Gentamicin	Gentamicin	Jacobs-Wagner lab	This study
pΔsmc(gent)	NEB 5-alpha	CJW7493	Gentamicin	Gentamicin	Jacobs-Wagner lab	This study
pKIKan(PflaB)_ParA-msfGFPBb_ParZΔN20	NEB 5-alpha	CJW7509	Kanamycin	Kanamycin	Jacobs-Wagner lab	This study
pKIGent_ΔparBS_ParZ-msfGFPBb_ΔparA	NEB 5-alpha	CJW7525	Gentamicin	Gentamicin	Jacobs-Wagner lab	This study
pKIKan(PflaB)_ΔparBS_ParZ-msfGFPBb_ΔparA	NEB 5-alpha	CJW7349	Kanamycin	Kanamycin	Jacobs-Wagner lab	This study

### Sheet: 3. Primers for cloning
Primer name	Sequence (5' to 3')
MRS_24	ATCCTTTGTCCAAGGGGATTATATTGG
MRS_25	TTTTTGCCCTTTGGAATAGGATCCTTCAAGGAAGATTTCCTATTAAGGTTGAACTTAAGAG
MRS_26	AATCCCCTTGGACAAAGGATCCAAGGTGAAATCGTGGCGATTT
MRS_29	GATCCTATTCCAAAGGGCAAAAATAAATTTAAAAG
MRS_31	CTCATAAAATGATCAAAAATAAATAGGTAGCGGCCGCTCGAGCATGCATCTAGAGGG
MRS_32	TAAATTGTTAATAAATTTTAAAAGCGAAACCGCGGTTCAAGGAAGATTTCCTATTAAG
MRS_33	GCTTATAGTGTCAAAATATAAACTTTAATG ACTAGTCCAAGGTGAAATCGTGGCG
MRS_46	CTTGCCGTGCGATTGTAGCAGCTTGGCGTAATCATGGTCATAGCTG
MRS_49	CAAGCTGCTACAATCGCACGGCAAGATATTAAAC
MRS_51	CGCGGTTTCGCTTTTAAAATTTATTAACAATTTAAAAATG
MRS_52	GGCCGCTACCTATTTATTTTTGATCATTTTATGAGAGGC
MRS_53	CCTTGGACTAGTCATTAAAGTTTATATTTTGACACTATAAGCTCTTCTAGATTTTCTGC
NJ97	GGGCTGCAGCTTAAACAAGAAAAACCAATTC
NJ98	GGGCTCGAGAGATTATGCCGTCATCATTTC
NJ99	CACGGATCCTGCTACGCATGTGGTTTATGG
NJ100	GCGCCCGGGATATTCTTATTAGTGCAGCTG
NJ101	CCCCTGCAGAATAATTTAGCTACTATGACC
NJ102	GGGCTCGAGATTTAGGTTTGAAATTTGGCG
NT100	TATGGATCCATGGTTAGTAAAGGTGAAGAAG
NT101	TATGGTACCCTTTATATAATTCATCCATACCACC
NT111	CAGGAGCTCGTTGATATTAAACTTAAAAGCAATATTATTGTTG
NT112	GACGGATCCAACCTAACCTCAAGAATTAAATAATAC
NT115	TATGAGCTCGGCAATAGAAGAATCTATAGAAAGC
NT116	CACGGATCCAATTTATTATAAACTTCATTGCTGTTAAC
NT159	TATCTGCAGATGAGTAAAGGTGAAGAATTATTTACTGGTG
NT160	CGCAAGCTTATTTATATAATTCATCCATACCATGAGTAATACC
NT161	TATGGATCCATGAGTAAAGGTGAAGAATTATTTACTGGTG
NT162	TATGGTACCCTTTATATAATTCATCCATACCATGAGTAATACC
NT165	TATACTAGTCCAAGGTGAAATCGTGGCG
NT166	TATCCCGGGAAACTTTCGCCATTCAAATTTCAC
NT175	CAGGAGCTCATGAACATTACTAAATGCCTTATATATTTG
NT176	GACACTAGTCATAATAGAAAATTTATTATAAAAAGAATTGATGCGC
NT177	TATCTGCAGCAAAATTTATTTAGCTTAAAAGGTCTAAAAATAATACTGC
NT178	TATCTCGAGCTATTCAACACAAATGTTGGAAAAATCTC
NT203	TATGAGCTCGTATAGTAGAAAATGCTGCTGTTAGACAGG
NT204	GCAGGATCCGAAAGCTTTTTACTCTAGATCTTCAAATA
NT205	CATCTGCAGTCAAGTTAAAAACTTTTTGAGTATATATTCC
NT206	TATCTCGAGGCATTTGTTATAAAGCATTGCTTATAATCTTCG
NT215	GTAAATTACTCTAAAATTTCAAGGTGAAATCGCCACGATTTCACCT
NT216	AGGTGAAATCGTGGCGATTTCACCTTGAAATTTTAGAGTAATTTAC
NT217	TATGAGCTCGCAGAAAGTATCTACGGGGTCC
NT219	CACGGATCCACTAACTCCCAATTAAAATTAAAAACCAATTACTG
NT221	GATGTCGACTTGGTTTTAAAAAAAATAGTGCTTTTAGGGTTTAAATC
NT222	TATCTGCAGTTATATATTAAACACCCTGCTTTCACCATTATC
NT230	CACGTCGACATGGATGGAGTTTTTAAAATGATAGATATTCATC
NT232	TATCTGCAGTTAGCTACTATGACCAAAAAGGGAAAC
NT267	TATGAGCTCCTAAGTAATGCAAATAATAATCCCACATTG
NT268	GACACTAGTCACTATTTTAAATTCCAGGCGATAAAACC
NT269	CACCTGCAGCTAGTTTAAAATTTATTTATCTTGATTATTATTTTTTATGGAG
NT270	TATCTCGAGCGAATCAAGTATCAACTTCAATTCTTGAG
NT341	TATGGATCCAGGAGGTTCATGAGTAAAGGTGAAGAATTATTTACTGG
NT350	CTAGTAACCCGGGTAAAAAAACAAAAGATCCTTTAAAGGATCTTTTGTTAATA
NT351	CCGGTATTAACAAAAGATCCTTTAAAGGATCTTTTGTTTTTTTACCCGGGTTA
NT363	TATGGATCCAGGAGGTCTATGTCTGACAATTTAGAAACTTTAATG
NT364	TATGGTACCCAATAGAATTATTTTTAATATATTTTATTTTTTTCTTTATTTCCAAAATAG
NT483	TATGGTACCACGAATTGATATATACTTTACGTGCATGGAGAGGC
NT484	TATACTAGTCTAATATTATCCTCCTGTTCCCGCCGGCTTGC
NT485	TATCCGCGGTTCACAAAAATAATAAGGAGGAAAATATTAGC
NT486	CACCTCGAGCTACGTTATCAATCTTAGTATCTAAATTCTTTTCTACG
NT487	TATGGTACCGAAGATTAAATCCACGAGAGAGTAAGGG
NT488	CACGGATCCGCATTTTAAATAGATTTATAAATTTTCTTAGCAAGAAAAC
NT489	TATCCGCGGCTTAATTAAGCTTATTTGTTTTCAAATAATTCTCATATCC
NT490	TATCTCGAGGCTAAGTTTGTGGATTAATACCTTTATTTTTGGAACGCC
NT499	TATGGTACCGAAATTGTTATTATTTCTGTTGTCAATATTGTTGTAGGAG
NT500	GTGACTAGTGAAATCTTATAATTCAATTTTTAGTTCAATACTAAACATATTGTAAAAAGG
NT501	TATCCGCGGCTAGTTGGTATATTATATTTTTTCATGTTATATTCAAGATGAGTG
NT502	TATCTCGAGCCCTTATCAATAAAGCAGCATTAATGATAATTTTGGAAACATTTGC
NT509	TATACGCGTTCAAGGAAGATTTCCTATTAAGGTTGAACTTAAGAGC
NT524	TGATTAATTAAGGTACCGAGCTCGGATCCACTAGTCCAAGGTG
NT528	TATGGATCCGCCCTAATTATCACTGTATACTCAAAATCAC
NT529	TATCCCGGGCTATTCCTTAATTTTGTTTATTATCTCTTTTGAGAGC
NT530	TATGGATCCTCTAAAAGGATTAACACTTACAATTGTATTAAAAGAACTTACTCC
NT531	TATCCCGGGACATGCATATTATTCTTTATTAAACTTTAAGATTTCTTGAATTAAGCC
NT534	TATCATATGGGCCATATTCAACGGGAAACGTCG
NT535	TATCCCGGGTTAGAAAAACTCATCGAGCATCAAATGAAACTGC
NT577	TATCATATGTCATTCCTCCATGATAAAATTTAAATTTCTGACTTTGG
NT578	TATCCGCGGTGTCTGTCGCCTCTTGTGGCTTCC
NT623	CAAAACCAAATAAAAAGAGAAATTTATATGTCTGACAATTTAGAAACTTTAATGTTTC
NT624	GAAACATTAAAGTTTCTAAATTGTCAGACATATAAATTTCTCTTTTTATTTGGTTTTG
NT625	ATAGGATCCGACATAAGGAACAAAAGTAAAGAAAAATATGTAAGC
NT626	ATACCCGGGTTCTTTTTTTTTATTCTTAAATTGTAATTCAATATTATAACCTGG
NT629	ATTTTGTGTTGTAGGAGGTTTTGACAATATGGTTAGTAAAGGTGAAGAAGATAATATGGC
NT630	ATTTTAAAAACTCCATCCATGTCGACTCTAGAGGATCGGTACCCTTTATATAATTCATCC
NT631	TCTTCTTCACCTTTACTAACCATATTGTCAAAACCTCCTACAACACAAAATTTTACCAGG
NT632	ACCGATCCTCTAGAGTCGACATGGATGGAGTTTTTAAAATGATAGATATTCATCTTTTAG
NT633	AATAAACAAAATTAAGGAAGGGTACCGATCCTCTAGAGTCGACCTGCAGATGAGTAAAGG
NT634	TTGTCAGACATAGCTATTCCTTATATAATTCATCCATACCATGAGTAATACCAGCAGCAG
NT635	ATGAATTATATAAGGAATAGCTATGTCTGACAATTTAGAAACTTTAATGTTTCTAATGGG
NT636	CTCTAGAGGATCGGTACCCTTCCTTAATTTTGTTTATTATCTCTTTTGAGAGCTC
NT643	TATTAAAAATAATTCTATTGGGTACCGATCCTCTAGAGTCGACCTGCAGATGAGTAAAGG
NT644	CTTATTAGTGCAGCTGTAAATTTATTTATATAATTCATCCATACCATGAGTAATACCAGC
NT645	TCATGGTATGGATGAATTATATAAATAAATTTACAGCTGCACTAATAAGAATATCCCGGG
NT646	CTAGAGGATCGGTACCCAATAGAATTATTTTTAATATATTTTATTTTTTTCTTTATTTCC
NT690	AGCCACAAGAGGCGACAGACATTAGGTGGCGGTACTTGGGTCGATATCAAAGTGCATCAC
NT691	GCCACGATTTCACCTTGGCAATTCGTTCAAGCCGAGATCGGCTTACGCGTCCAAAATCCC
NT692	CAAGTACCGCCACCTAATGTCTGTCGCCTCTTGTGGCTTCCGGAGGAG
NT693	TCTCGGCTTGAACGAATTGCCAAGGTGAAATCGTGGCGATTTCACCTTGAAATTTTAGAG
NT756	AATTTAAATTTTATCATGGAGGAATGACATATGAGGGAAGCGGTGATCGCCGAAGTATCG
NT757	TCCTTTAAAGGATCTTTTGTTAATACCGGGTTATTTGCCGACTACCTTGGTGATCTCGCC
NT758	AGGCGAGATCACCAAGGTAGTCGGCAAATAACCCGGTATTAACAAAAGATCCTTTAAAGG
NT759	GATCACCGCTTCCCTCATATGTCATTCCTCCATGATAAAATTTAAATTTCTGACTTTGGC
NT762	AAGCAATTTTAAATGAGGGAGGTTTCCATATGTTACGCAGCAGCAACGATGTTACGCAGC
NT763	GACTTAAGCTTATCTCGGCTTGAACGAATGACTAGTCCAAGGTGAAATCGTGGCGATTTC
NT764	TAACATCGTTGCTGCTGCGTAACATATGGAAACCTCCCTCATTTAAAATTGCTTTTAAC
NT765	GAAATCGCCACGATTTCACCTTGGACTAGTCATTCGTTCAAGCCGAGATAAGCTTAAGTC
NT766	CTCACCGGATTCAGTCGTCACTCATGG
NT767	GGAGAAAACTCACCGAGGCAGTTCCATAGG
NT768	CTGTAATCAATCAAAAAGGAGGCGTAGGAAAAACCACAAGC
NT769	GCTTTGAGGTATTTGTGCCGCTAGTAGAG
NT778	GTATGGATGAATTATATAAGGAATAGCTATTTACAGCTGCACTAATAAGAATATCC
NT779	GGATATTCTTATTAGTGCAGCTGTAAATAGCTATTCCTTATATAATTCATCCATAC
NT784	CATCCTAGGTAATACCCGAGCTTCAAGGAAGATTTCC
NT785	TTACCTAGGATGAACTTGCCGGGGATCTAGTGC
NT794	CCATGATTACGCCAAGCTTGGTACCATGTATAAGTCTGTAAAAGAACAACAAGAAAAAGG
NT795	ACCTTGGACTAGTGGATCCGAGCTCTTAAATATTAGGATGAGAATTATAAATTTTAGTGC
NT796	ATAATTCTCATCCTAATATTTAAGAGCTCGGATCCACTAGTCCAAGGTGAAATCGTGGCG
NT797	TCTGGATTATATTAGCCCGCGGTTCAAGGAAGATTTCCTATTAAGGTTGAACTTAAGAGC
NT798	AAATCTTCCTTGAACCGCGGGCTAATATAATCCAGAAAATTATTTTTGCGAAATAGC
NT799	AATTCGCCCTTATCCTACAGATTTTTTTCTAAATTTCTTCAAATTTGAATAATGTTTTCC
NT800	TTCTTTTACAGACTTATACATGGTACCAAGCTTGGCGTAATCATGGTCATAGCTGTTTCC
NT801	TTTAGAAAAAAATCTGTAGGATAAGGGCGAATTCTGCAGATATCCATCACACTGGCGGCC
NT818	TACGCCAAGCTTGGTACCGGTTTGGCATTAATCCTTATTTAAGAAATAATGTTTTTTTTG
NT819	GGACTAGTGGATCCGAGCTCTTATTATTTTTTTGTTTTTCTATTAATAATAAACTCGTAG
NT820	ATAGAAAAACAAAAAAATAATAAGAGCTCGGATCCACTAGTCCAAGGTGAAATCGTGGCG
NT821	TAATAAATGAAAATCACCGCGGTTCAAGGAAGATTTCCTATTAAGGTTGAACTTAAGAGC
NT822	GAACCGCGGTGATTTTCATTTATTAGTAATATTAATTTTTGTAGTTCTTGTTATTAAAAC
NT823	ATATCTGCAGAATTCGCCCATTAATATCCTCTAATTTATGGACAGATTCATTCAATCTTG
NT824	AATAAGGATTAATGCCAAACCGGTACCAAGCTTGGCGTAATCATGGTCATAGCTGTTTCC
NT825	CTGTCCATAAATTAGAGGATATTAATGGGCGAATTCTGCAGATATCCATCACACTGGCGG
NT960	GCCCTCTAGATGCATGCCCCGCTAATACTCCCCCCCCCAAGTTCAAGATTATTACC
NT961	GGAAATCTTCCTTGAACCGCGGAAGAAGATCTTGCAACCAGAGAGTTGTTGCGCAAAGAG
NT962	AAAAATAGTGCGCCCGGGTAAAAAAACAAAAGATCCTTTAAAGGATCTTTTGTTAATACC
NT963	AGATCTTCTTCCGCGGTTCAAGGAAGATTTCCTATTAAGGTTGAACTTAAGAGCTTAAGC
NT964	TTTACCCGGGCGCACTATTTTTTTTAAAACCAAACTAACTCCCAATTAAAATTAAAAACC
NT965	GCTTGGTACCGAGCTCGGATCCGCTTGCTTAAAAATGTTTTCAAGTTGATTTTTAGGGAC
NT966	TGAAAACATTTTTAAGCAAGCGGATCCGAGCTCGGTACCAAGCTTGATGCATAGCTTGAG
NT967	GGAGTATTAGCGGGGCATGCATCTAGAGGGCCCAATTCGCCCTATAGTGAGTCG
NT1006	GCTCGGATCCTCTTCATCAAGGCTATTCTTAGATTCAAATAAAAATTCTAAATTACC
NT1007	TTTTTTACCCGGGTATTTTTATTTATTATAATATGAAATTGTAGATTTATCAGTAATTGG
NT1008	TAAATAAAAATACCCGGGTAAAAAAACAAAAGATCCTTTAAAGGATCTTTTGTTAATACC
NT1009	ATTTATCAGTAATTGGTTTCCGCGGTTCAAGGAAGATTTCCTATTAAGGTTGAACTTAAG
NT1010	TTCCTTGAACCGCGGAAACCAATTACTGATAAATCTACAATTTCATATTATAATAAATAA
NT1011	TCTAGATGCATGCAATACAATAATTTACTTATATAAAAAAAATCAATTTATGTCAATAAG
NT1012	TATAAGTAAATTATTGTATTGCATGCATCTAGAGGGCCCAATTCGCCCTATAGTGAGTCG
NT1013	TAAGAATAGCCTTGATGAAGAGGATCCGAGCTCGGTACCAAGCTTGATGCATAGCTTGAG
NT1020	GGTATGGATGAATTATATAAGGAATAGCTATGAATAATTCAGAAAATACTGAAAAAAAAGAAAT
NT1021	ATTTCTTTTTTTTCAGTATTTTCTGAATTATTCATAGCTATTCCTTATATAATTCATCCATACC
