## Supplementary material for "Polyploidy, regular patterning of genome copies, and unusual control of DNA partitioning in the Lyme disease spirochete": Table S2

### Sheet: 1. Imaging datasets
Dataset ID	Strain	Replicate	Notes	Strain background	Labeled genome locus I: mCherry	Labeled genome locus II: GFP	Culture density (cells/mL)	Number of cells	intensityRatioThreshold value for mCherry spots	intensityRatioThreshold value for GFP spots
CNT_001	CJW_Bb203	1	None	S9	Chromosome (oriC, par locus)	cp26	13500000	197	1.35	1.35
CNT_004	CJW_Bb203	2	None	S9	Chromosome (oriC, par locus)	cp26	5000000	65	1.35	1.4
CNT_005	CJW_Bb203	2	None	S9	Chromosome (oriC, par locus)	cp26	50000000	163	1.3	1.3
CNT_006	CJW_Bb203	2	None	S9	Chromosome (oriC, par locus)	cp26	100000000	284	1.3	1.35
CNT_007	CJW_Bb203	2	None	S9	Chromosome (oriC, par locus)	cp26	190000000	187	1.35	1.4
CNT_008	CJW_Bb203	2	None	S9	Chromosome (oriC, par locus)	cp26	155000000	205	1.35	1.4
CNT_009	CJW_Bb489	1	None	K2	Chromosome (oriC, par locus)	lp28-1	13000000	50	1.3	1.35
CNT_014	CJW_Bb526	1	None	S9	Chromosome (oriC, par locus)	lp21	5000000	71	1.3	1.3
CNT_019	CJW_Bb516	1	None	5A18NP1	Chromosome (oriC, par locus)	cp32-7	550000	16	1.3	1.45
CNT_028	CJW_Bb517	1	None	5A18NP1	Chromosome (oriC, par locus)	cp32-4	300000	25	1.3	1.4
CNT_037	CJW_Bb518	1	None	5A18NP1	Chromosome (oriC, par locus)	cp32-8	750000	58	1.3	1.4
CNT_046	CJW_Bb515	1	None	5A18NP1	Chromosome (oriC, par locus)	cp32-3	850000	88	1.3	1.35
CNT_053	CJW_Bb271	3	None	S9	Chromosome (oriC, par locus)	lp28-2	10000000	145	1.3	1.35
CNT_054	CJW_Bb274	3	None	S9	Chromosome (oriC, par locus)	lp25	13500000	96	1.3	1.3
CNT_055	CJW_Bb501	1	None	5A18NP1	Chromosome (oriC, par locus)	cp32-1	11500000	10	1.25	1.25
CNT_060	CJW_Bb329	1	None	Bb914	Chromosome (oriC, par locus)	None	12000000	206	1.25	Not applicable
CNT_063	CJW_Bb207	1	None	S9	Chromosome (oriC, par locus)	lp17	10000000	91	1.35	1.3
CNT_066	CJW_Bb207	2	None	S9	Chromosome (oriC, par locus)	lp17	12000000	61	1.35	1.3
CNT_069	CJW_Bb207	3	None	S9	Chromosome (oriC, par locus)	lp17	20500000	91	1.3	1.3
CNT_072	CJW_Bb207	4	None	S9	Chromosome (oriC, par locus)	lp17	8000000	34	1.3	1.25
CNT_077	CJW_Bb326	1	None	S9	Chromosome (oriC, par locus)	lp54	20500000	109	1.3	1.3
CNT_080	CJW_Bb325	1	None	S9	Chromosome (oriC, par locus)	lp28-4	20000000	103	1.3	1.3
CNT_083	CJW_Bb261	1	None	S9	Chromosome (oriC, par locus)	lp38	8550000	117	1.3	1.25
CNT_086	CJW_Bb261	2	None	S9	Chromosome (oriC, par locus)	lp38	16000000	122	1.3	1.4
CNT_091	CJW_Bb272	1	None	S9	Chromosome (oriC, par locus)	lp36	9000000	90	1.3	1.4
CNT_094	CJW_Bb241	1	None	S9	Chromosome (oriC, par locus)	lp28-3	18000000	62	1.35	1.4
CNT_097	CJW_Bb241	2	None	S9	Chromosome (oriC, par locus)	lp28-3	Not recorded	110	1.3	1.35
CNT_100	CJW_Bb241	3	None	S9	Chromosome (oriC, par locus)	lp28-3	14000000	22	1.3	1.3
CNT_105	CJW_Bb271	1	None	S9	Chromosome (oriC, par locus)	lp28-2	8000000	148	1.3	1.3
CNT_108	CJW_Bb271	2	None	S9	Chromosome (oriC, par locus)	lp28-2	10700000	93	1.3	1.35
CNT_113	CJW_Bb274	1	None	S9	Chromosome (oriC, par locus)	lp25	14000000	180	1.3	1.35
CNT_116	CJW_Bb274	2	None	S9	Chromosome (oriC, par locus)	lp25	17500000	38	1.25	1.35
CNT_121	CJW_Bb526	2	None	S9	Chromosome (oriC, par locus)	lp21	15500000	26	1.3	1.35
CNT_126	CJW_Bb489	2	None	K2	Chromosome (oriC, par locus)	lp28-1	12500000	29	1.3	1.35
CNT_131	CJW_Bb325	2	None	S9	Chromosome (oriC, par locus)	lp28-4	15500000	15	1.3	1.4
CNT_136	CJW_Bb272	2	None	S9	Chromosome (oriC, par locus)	lp36	12000000	66	1.3	1.3
CNT_141	CJW_Bb326	2	None	S9	Chromosome (oriC, par locus)	lp54	9500000	87	1.3	1.35
CNT_146	CJW_Bb501	2	None	5A18NP1	Chromosome (oriC, par locus)	cp32-1	5000000	22	1.25	1.25
CNT_152	CJW_Bb515	2	None	5A18NP1	Chromosome (oriC, par locus)	cp32-3	11000000	47	1.25	1.25
CNT_157	CJW_Bb517	2	None	5A18NP1	Chromosome (oriC, par locus)	cp32-4	12000000	74	1.35	1.4
CNT_162	CJW_Bb516	2	None	5A18NP1	Chromosome (oriC, par locus)	cp32-7	12500000	104	1.3	1.35
CNT_167	CJW_Bb518	2	None	5A18NP1	Chromosome (oriC, par locus)	cp32-8	27500000	44	1.3	1.4
CNT_202	CJW_Bb074	1	None	B31 e2	Chromosome (oriC, par locus)	None	800000	255	1.25	Not applicable
CNT_203	CJW_Bb074	1	None	B31 e2	Chromosome (oriC, par locus)	None	9000000	146	1.25	Not applicable
CNT_208	CJW_Bb075	1	None	B31MI	Chromosome (oriC, par locus)	None	32500000	336	1.25	Not applicable
CNT_211	CJW_Bb142	1	None	B31 e2	None	Chromosome (oriC, par locus)	1350000	178	Not applicable	1.15
CNT_212	CJW_Bb142	1	None	B31 e2	None	Chromosome (oriC, par locus)	18500000	180	Not applicable	1.15
CNT_217	CJW_Bb328	1	None	JD1	Chromosome (oriC, par locus)	None	6500000	132	1.3	Not applicable
CNT_218	CJW_Bb328	1	None	JD1	Chromosome (oriC, par locus)	None	35000000	286	1.35	Not applicable
CNT_221	CJW_Bb330	1	None	Sh-2-82	Chromosome (oriC, par locus)	None	10000000	168	1.2	Not applicable
CNT_224	CJW_Bb331	1	None	297	Chromosome (oriC, par locus)	None	4000000	185	1.2	Not applicable
CNT_225	CJW_Bb331	1	None	297	Chromosome (oriC, par locus)	None	49000000	101	1.25	Not applicable
CNT_228	CJW_Bb339	1	None	K2	Chromosome (oriC, par locus)	None	10000000	140	1.25	Not applicable
CNT_231	CJW_Bb339	2	None	K2	Chromosome (oriC, par locus)	None	35000	71	1.25	Not applicable
CNT_232	CJW_Bb339	2	None	K2	Chromosome (oriC, par locus)	None	650000	142	1.3	Not applicable
CNT_233	CJW_Bb339	2	None	K2	Chromosome (oriC, par locus)	None	4500000	408	1.3	Not applicable
CNT_234	CJW_Bb339	2	None	K2	Chromosome (oriC, par locus)	None	27500000	244	1.3	Not applicable
CNT_235	CJW_Bb339	2	None	K2	Chromosome (oriC, par locus)	None	60000000	358	1.3	Not applicable
CNT_236	CJW_Bb339	2	None	K2	Chromosome (oriC, par locus)	None	55000000	477	1.35	Not applicable
CNT_237	CJW_Bb339	2	None	K2	Chromosome (oriC, par locus)	None	110000000	352	1.4	Not applicable
CNT_238	CJW_Bb339	2	None	K2	Chromosome (oriC, par locus)	None	115000000	611	1.4	Not applicable
CNT_239	CJW_Bb339	2	None	K2	Chromosome (oriC, par locus)	None	105000000	744	1.4	Not applicable
CNT_240	CJW_Bb339	3	None	K2	Chromosome (oriC, par locus)	None	11000000	187	1.25	Not applicable
CNT_243	CJW_Bb339	4	None	K2	Chromosome (oriC, par locus)	None	17000000	218	1.25	Not applicable
CNT_246	CJW_Bb339	5	None	K2	Chromosome (oriC, par locus)	None	22000000	197	1.25	Not applicable
CNT_249	CJW_Bb340	1	None	S9	Chromosome (oriC, par locus)	None	20000000	170	1.25	Not applicable
CNT_252	CJW_Bb341	1	None	A34	Chromosome (oriC, par locus)	None	24500000	198	1.15	Not applicable
CNT_255	CJW_Bb344	1	None	B314	Chromosome (oriC, par locus)	None	250000	175	1.15	Not applicable
CNT_256	CJW_Bb344	1	None	B314	Chromosome (oriC, par locus)	None	3000000	182	1.2	Not applicable
CNT_262	CJW_Bb348	1	None	N40	Chromosome (oriC, par locus)	None	6500000	247	1.25	Not applicable
CNT_265	CJW_Bb378	1	None	S9	Chromosome (oriC, par locus)	None	10500000	113	Not applicable	1.2
CNT_268	CJW_Bb379	1	None	S9	Chromosome (oriC, par locus)	None	8000000	107	1.2	Not applicable
CNT_271	CJW_Bb379	2	None	S9	Chromosome (oriC, par locus)	None	125000	172	1.15	Not applicable
CNT_272	CJW_Bb379	2	None	S9	Chromosome (oriC, par locus)	None	2100000	269	1.15	Not applicable
CNT_273	CJW_Bb379	2	None	S9	Chromosome (oriC, par locus)	None	23500000	159	1.2	Not applicable
CNT_287	CJW_Bb379	3	Stained with Hoechst	S9	Chromosome (oriC, par locus)	None	25000000	196	1.15	Not applicable
CNT_296	CJW_Bb474	1	Stained with Hoechst	S9	Chromosome (oriC, par locus)	None	12000000	178	1.15	Not applicable
CNT_305	CJW_Bb201	1	None	S9	Chromosome (oriC, par locus)	Chromosome (terC, phoU locus)	13000000	115	1.3	1.4
CNT_308	CJW_Bb201	2	None	S9	Chromosome (oriC, par locus)	Chromosome (terC, phoU locus)	20000000	189	1.3	1.3
CNT_311	CJW_Bb201	3	None	S9	Chromosome (oriC, par locus)	Chromosome (terC, phoU locus)	30000000	133	1.3	1.35
CNT_314	CJW_Bb201	4	None	S9	Chromosome (oriC, par locus)	Chromosome (terC, phoU locus)	32000000	153	1.3	1.35
CNT_317	CJW_Bb205	1	None	S9	Chromosome (oriC, par locus)	Chromosome (oriC, uvrC locus)	11500000	105	1.3	1.4
CNT_320	CJW_Bb527	1	None	S9	Chromosome (oriC, par locus)	Chromosome (terC, lptD locus)	8500000	25	1.3	1.3
CNT_360	CJW_Bb378	2	Stained with Hoechst and propidium iodide	S9	None	Chromosome (oriC, par locus)	38500000	133	Not applicable	1.15
CNT_369	CJW_Bb328	2	None	JD1	Chromosome (oriC, par locus)	None	19500000	30	1.25	Not applicable
CNT_370	CJW_Bb329	2	None	297	Chromosome (oriC, par locus)	None	34000000	340	1.15	Not applicable
CNT_371	CJW_Bb330	2	None	Sh-2-82	Chromosome (oriC, par locus)	None	22000000	221	1.25	Not applicable
CNT_372	CJW_Bb331	2	None	297	Chromosome (oriC, par locus)	None	49000000	149	1.2	Not applicable
CNT_373	CJW_Bb348	2	None	N40	Chromosome (oriC, par locus)	None	19500000	284	1.2	Not applicable
CNT_374	CJW_Bb205	2	None	S9	Chromosome (oriC, par locus)	Chromosome (oriC, uvrC locus)	53500000	33	1.3	1.4
CNT_375	CJW_Bb527	2	None	S9	Chromosome (oriC, par locus)	Chromosome (terC, lptD locus)	49500000	313	1.3	1.4
CNT_447	CJW_Bb271	4	None	S9	Chromosome (oriC, par locus)	lp28-2	17500000	147	1.3	1.4
CNT_462	CJW_Bb603	1	None	S9	None	Chromosome (oriC, par locus)	30500000	285	Not applicable	1.2
CNT_463	CJW_Bb603	2	None	S9	None	Chromosome (oriC, par locus)	15500000	139	Not applicable	1.2
CNT_464	CJW_Bb604	1	None	S9	Chromosome (oriC, par locus)	None	6000000	214	1.15	Not applicable
CNT_465	CJW_Bb604	2	None	S9	Chromosome (oriC, par locus)	None	15000000	84	1.15	Not applicable
CNT_473	CJW_Bb616	1	None	S9	None	Chromosome (oriC, par locus)	6500000	138	Not applicable	1.25
CNT_474	CJW_Bb616	2	None	S9	None	Chromosome (oriC, par locus)	7500000	239	Not applicable	1.25
CNT_475	CJW_Bb616	3	None	S9	None	Chromosome (oriC, par locus)	26700000	202	Not applicable	1.15
CNT_476	CJW_Bb616	4	None	S9	None	Chromosome (oriC, par locus)	13000000	380	Not applicable	1.15
CNT_477	CJW_Bb378	3	None	S9	None	Chromosome (oriC, par locus)	43000000	437	Not applicable	1.25
CNT_478	CJW_Bb378	4	None	S9	None	Chromosome (oriC, par locus)	23500000	252	Not applicable	1.25
CNT_479	CJW_Bb490	2	None	S9	None	Chromosome (oriC, par locus)	65000000	574	Not applicable	1.2
CNT_480	CJW_Bb490	3	None	S9	None	Chromosome (oriC, par locus)	22000000	269	Not applicable	1.15
CNT_481	CJW_Bb524	2	None	S9	None	Chromosome (oriC, par locus)	26500000	223	Not applicable	1.25
CNT_482	CJW_Bb524	3	None	S9	None	Chromosome (oriC, par locus)	20000000	297	Not applicable	1.15
CNT_483	CJW_Bb379	4	None	S9	Chromosome (oriC, par locus)	None	30000000	489	1.15	Not applicable
CNT_484	CJW_Bb525	2	None	S9	Chromosome (oriC, par locus)	None	16500000	216	1.2	Not applicable
CNT_523	CJW_Bb378	6	Stained with Hoechst	S9	None	Chromosome (oriC, par locus)	43000000	307	Not applicable	1.15
CNT_524	CJW_Bb379	6	Stained with Hoechst	S9	Chromosome (oriC, par locus)	None	61000000	352	1.2	Not applicable
CNT_525	CJW_Bb490	5	Stained with Hoechst	S9	None	Chromosome (oriC, par locus)	52500000	327	Not applicable	1.1
CNT_526	CJW_Bb524	5	Stained with Hoechst	S9	None	Chromosome (oriC, par locus)	52000000	166	Not applicable	1.1
CNT_527	CJW_Bb525	4	Stained with Hoechst	S9	Chromosome (oriC, par locus)	None	46500000	244	1.25	Not applicable
CNT_528	CJW_Bb616	6	Stained with Hoechst	S9	None	Chromosome (oriC, par locus)	30500000	752	Not applicable	1.1
CNT_529	CJW_Bb474	2	Stained with Hoechst	S9	Chromosome (oriC, par locus)	None	48500000	66	1.2	Not applicable
CNT_530	CJW_Bb328	3	None	JD1	Chromosome (oriC, par locus)	None	44500000	202	1.2	Not applicable
CNT_531	CJW_Bb328	4	None	JD1	Chromosome (oriC, par locus)	None	7000000	72	1.25	Not applicable
CNT_532	CJW_Bb603	3	Stained with Hoechst	S9	None	Chromosome (oriC, par locus)	40500000	486	Not applicable	1.15
CNT_533	CJW_Bb604	3	Stained with Hoechst	S9	Chromosome (oriC, par locus)	None	28500000	214	1.15	Not applicable
CNT_542	CJW_Bb474	3	Stained with Hoechst	S9	Chromosome (oriC, par locus)	None	22500000	217	1.2	Not applicable
CNT_543	CJW_Bb603	4	Stained with Hoechst	S9	None	Chromosome (oriC, par locus)	18000000	106	Not applicable	1.1
CNT_544	CJW_Bb603	5	None	S9	None	Chromosome (oriC, par locus)	18000000	37	Not applicable	1.1
CNT_545	CJW_Bb604	4	Stained with Hoechst	S9	Chromosome (oriC, par locus)	None	19000000	182	1.2	Not applicable
CNT_546	CJW_Bb604	5	None	S9	Chromosome (oriC, par locus)	None	19000000	34	1.2	Not applicable
CNT_552	CJW_Bb602	1	Stained with Hoechst	S9	None	Chromosome (oriC, par locus)	22500000	185	Not applicable	1.15
CNT_554	CJW_Bb602	2	None	S9	None	Chromosome (oriC, par locus)	51500000	295	Not applicable	1.1
CNT_555	CJW_Bb603	6	None	S9	None	Chromosome (oriC, par locus)	45500000	397	Not applicable	1.15
CNT_556	CJW_Bb604	6	None	S9	Chromosome (oriC, par locus)	None	34000000	95	1.15	Not applicable
CNT_559	CJW_Bb274	4	None	S9	Chromosome (oriC, par locus)	lp25	8000000	56	1.3	1.35
CNT_561	CJW_Bb379	1PIP	Piperacillin, 0h	S9	Chromosome (oriC, par locus)	None	NR	141	1.25	Not applicable
CNT_562	CJW_Bb379	1PIP	Piperacillin, 8h	S9	Chromosome (oriC, par locus)	None	NR	43	1.25	Not applicable
CNT_563	CJW_Bb379	1PIP	Piperacillin, 16h	S9	Chromosome (oriC, par locus)	None	NR	106	1.25	Not applicable
CNT_564	CJW_Bb379	1PIP	Piperacillin, 24h	S9	Chromosome (oriC, par locus)	None	NR	49	1.25	Not applicable
CNT_565	CJW_Bb474	1PIP	Piperacillin, 0h	S9	Chromosome (oriC, par locus)	None	NR	193	1.25	Not applicable
CNT_566	CJW_Bb474	1PIP	Piperacillin, 8h	S9	Chromosome (oriC, par locus)	None	NR	145	1.25	Not applicable
CNT_567	CJW_Bb474	1PIP	Piperacillin, 16h	S9	Chromosome (oriC, par locus)	None	NR	133	1.25	Not applicable
CNT_568	CJW_Bb474	1PIP	Piperacillin, 24h	S9	Chromosome (oriC, par locus)	None	NR	62	1.25	Not applicable

### Sheet: 2. ChIP and WGS cultures
Strain	Strain description; KI = knock-in; SV = shuttle vector	Replicate	Antibiotic selection	Inoculated on	Date Harvested	Days in culture	Density at harvesting (cells/mL)	Accession number for ChIP data	Accession number for WGS data
CJW_Bb378	ParZ-GFP KI	A	None	2021-04-19	2021-04-21	2	38000000	GSM6107331	GSM6107350
CJW_Bb378	ParZ-GFP KI	B	None	2021-04-19	2021-04-21	2	47500000	GSM6107332	GSM6107351
CJW_Bb379	mCherry-ParB KI	A	Kanamycin	2021-06-26	2021-06-28	2	41500000	GSM6107343	GSM6107352
CJW_Bb379	mCherry-ParB KI	B	Kanamycin	2021-06-26	2021-06-28	2	28500000	GSM6107344	GSM6107353
CJW_Bb519	ParA-GFP KI ΔparZ	A	Kanamycin	2021-06-26	2021-06-28	2	22500000	GSM6107338	GSM6107360
CJW_Bb519	ParA-GFP KI ΔparZ	B	Kanamycin	2021-06-26	2021-06-28	2	17000000	GSM6107339	GSM6107361
CJW_Bb524	ParZ-GFP KI ΔparBS	A	Kanamycin	2021-06-26	2021-06-29	3	24000000	GSM6107342	GSM6107364
CJW_Bb403	ParZ-GFP KI mCherry-ParB SV	A	Kanamycin, Blasticidin S	2021-06-26	2021-06-29	3	19000000	GSM6107333	GSM6107354
CJW_Bb403	ParZ-GFP KI mCherry-ParB SV	B	Kanamycin, Blasticidin S	2021-06-26	2021-06-29	3	27500000	GSM6107345	GSM6107355
CJW_Bb488	ParA-GFP KI	A	Kanamycin	2021-06-27	2021-06-30	3	31500000	GSM6107336	GSM6107358
CJW_Bb488	ParA-GFP KI	B	Kanamycin	2021-06-27	2021-06-30	3	24500000	GSM6107337	GSM6107359
CJW_Bb525	mCherry-ParB KI ΔparAZ	A	Kanamycin	2021-06-27	2021-06-30	3	22000000	GSM6107346	GSM6107365
CJW_Bb525	mCherry-ParB KI ΔparAZ	B	Kanamycin	2021-06-27	2021-06-30	3	17500000	GSM6107347	GSM6107366
CJW_Bb473	GFP KI	A	None	2021-08-28	2021-08-31	3	27000000	GSM6107334	GSM6107356
CJW_Bb473	GFP KI	B	None	2021-08-28	2021-08-31	3	22000000	GSM6107335	GSM6107357
CJW_Bb520	ParA-GFP KI ΔparBS	A	None	2021-08-28	2021-08-31	3	29500000	GSM6107340	GSM6107362
CJW_Bb520	ParA-GFP KI ΔparBS	B	None	2021-08-28	2021-08-31	3	22000000	GSM6107341	GSM6107363
CJW_Bb601	mCherry-SMC KI	A	Gentamicin	2021-10-16	2021-10-19	3	25500000	GSM6107348	GSM6107367
CJW_Bb601	mCherry-SMC KI	B	Gentamicin	2021-10-16	2021-10-19	3	20500000	GSM6107349	GSM6107368
S9	wild type	A	Streptomycin	2021-04-13	2021-04-16	3	20000000	Not applicable	GSM6107369
S9	wild type	B	Streptomycin	2021-04-13	2021-04-16	3	19000000	Not applicable	GSM6107370
CJW_Bb610	ParA-GFP KI parZ(ΔN20)	A	None	2022-03-14	2022-03-17	3	105000000	GSM6176043	GSM6176047
CJW_Bb610	ParA-GFP KI parZ(ΔN20)	B	None	2022-03-14	2022-03-17	3	115000000	GSM6176044	GSM6176048
CJW_Bb101	ParZ-GFP SV	A	Gentamicin	2022-03-14	2022-03-16	2	6500000	GSM6176041	GSM6176045
CJW_Bb101	ParZ-GFP SV	B	Gentamicin	2022-03-14	2022-03-16	2	7500000	GSM6176042	GSM6176046
CJW_Bb523	wild type	A	None	2019-10-18	2019-10-21	3	35000000	Not applicable	GSM6176049
CJW_Bb523	wild type	B	None	2019-10-28	2019-10-30	2	53000000	Not applicable	GSM6176050

### Sheet: 3. Figure Data Summary
Figure and panel(s)	Strain	Number of datasets	Number of cells
Figure 1B, Extended Data Figure 3	CJW_Bb074	2	401
	CJW_Bb075	1	336
	CJW_Bb142	2	546
	CJW_Bb328	5	722
	CJW_Bb329	2	546
	CJW_Bb330	2	389
	CJW_Bb331	3	435
	CJW_Bb339	8	1627
	CJW_Bb340	1	170
	CJW_Bb341	1	198
	CJW_Bb344	2	357
	CJW_Bb348	2	531
	CJW_Bb379	7	1744
	CJW_Bb474	3	461
Figure 1E, Figure 3C,D,F	CJW_Bb201	4	590
	CJW_Bb527	2	338
Figure 1G	CJW_Bb339, D2	1	71
	CJW_Bb339, D3	1	142
	CJW_Bb339, D4	1	408
	CJW_Bb339, D5	1	244
	CJW_Bb339, D6	1	358
	CJW_Bb339, D7	1	477
	CJW_Bb339, D8	1	352
	CJW_Bb339, D9	1	611
	CJW_Bb339, D10	1	744
Figure 2B, Extended Data Figure 2A,C,D	CJW_Bb203	2	262
	CJW_Bb207	4	277
	CJW_Bb241	3	194
	CJW_Bb261	2	239
	CJW_Bb271	4	533
	CJW_Bb272	2	156
	CJW_Bb274	4	370
	CJW_Bb325	2	118
	CJW_Bb326	2	196
	CJW_Bb489	2	79
	CJW_Bb501	2	32
	CJW_Bb515	2	135
	CJW_Bb516	2	120
	CJW_Bb517	2	99
	CJW_Bb518	2	102
	CJW_Bb526	2	97
Figure 3B	CJW_Bb379, 0h	1	141
	CJW_Bb379, 8h	1	43
	CJW_Bb379, 16h	1	106
	CJW_Bb379, 24h	1	49
	CJW_Bb474, 0h	1	193
	CJW_Bb474, 8h	1	145
	CJW_Bb474, 16h	1	133
	CJW_Bb474, 24h	1	62
Figure 3E	CJW_Bb379	7	1744
Figure 5I-K, Figure 6E, Extended Data Figure 6A	CJW_Bb378	5	1242
	CJW_Bb379	7	1744
Figure 5I-K, Extended Data Figure 6A	CJW_Bb490	3	1170
	CJW_Bb524	3	686
	CJW_Bb525	2	460
	CJW_Bb616	5	1711
Figure 6E, Extended Data Figure 6A	CJW_Bb603	6	1450
	CJW_Bb604	6	823
Extended Data Figure 1F	CJW_Bb205	2	138
Extended Data Figure 2B	CJW_Bb203, D4	1	65
	CJW_Bb203, D5	1	163
	CJW_Bb203, D6	1	284
	CJW_Bb203, D7	1	187
	CJW_Bb203, D8	1	205
Extended Data Figure 1H
Extended Data Figure 6A	CJW_Bb602	2	480
